# Closely Related Tree Species with Overlapping Ranges Exhibit Divergent Adaptation to Climate

**DOI:** 10.1101/2021.11.08.467758

**Authors:** John W. Whale, Collin W. Ahrens, David T. Tissue, Paul D. Rymer

## Abstract

With global climate change shifting and altering temperature and precipitation regimes, the ability of natural forest stands to persist in their local environments are being challenged. For many taxa, particularly among long lived tree species, the potential to respond is underpinned by genetic and trait diversity and may be limited. We sampled 326 and 366 individuals of two widely distributed and closely-related red gum *Eucalyptus* species (*E. blakelyi* and *E. tereticornis*) from across their entire Australian range. We identified putatively adaptive variants associated within genes of key biological processes for both species. We mapped the change of allele frequencies of two hierarchical gene ontology groups shared by both species across geography and climate and predict genomically vulnerable regions under a projected 2070 climate scenario. Regions of potential vulnerability to decline under future climate differed between species and may be applied to guide conservation and restoration strategies. Our study indicated that some populations may contain the adaptive genomic variation necessary for these species to persist through climate change, while others may benefit from the adaptive variation of those populations to enhance resilience.
