## Supplementary File 2 for "Closely Related Tree Species with Overlapping Ranges Exhibit Divergent Adaptation to Climate"

GO Term	GO Function	SNP ID	Sequence Fragment	Eucalyptus Gene ID (* denotes sequence in regulatory region <1Kb)	Bit Score	Protein	Chromosome	Arabidopsis Gene ID	Arabidopsis Gene Function/Description	Climate Association(s)	Species
GO:0046906	Tetrapyrrole Binding (MF)	X01457	TGCAGCAGCTGGGCGAGCCAGAGCTCCACCGTGGCCAACCCCATGGCTTTGCCGAGATCGGAAGAGCGG	Eucgr.B00627	99.6	cytochrome P450, family 78, subfamily A, polypeptide 10	Chr02:6543808..6543861	AT1G13710.1	Encodes the cytochrome P450 CYP78A5 monooxygenase. Contributes to the generation of a growth-stimulating signal distinct from the classical phytohormones that prevents proliferation arrest, promoting organ growth. In ovules it is required for megagametogenesis, maternal control of seed size and restricting megaspore mother cell fate to a single cell.	PreWarmQ	E. blakelyi
								AT1G74110.1	member of CYP78A
		X10903	TGCAGCCAAAATCTCATCGATTTGAGATGCCGATTCATTCTGAATATATCTTCACCGAGAGAAAAGGGA	Eucgr.F04099	129.35	light harvesting complex of photosystem II 5	Chr06:51764834..51764902	AT4G10340.1	photosystem II encoding the light-harvesting chlorophyll a/b binding protein CP26 of the antenna system of the photosynthetic apparatus The mRNA is cell-to-cell mobile.	AAI	E. blakelyi
								AT5G04330.1	Cytochrome P450 superfamily protein
		X06127	TGCAGTTCCATTCGAATACAAGTGCCCTGTAAAGCCCGACGTCCTTCCAAGTGGACACAAAGTCAATCC		137.3		Chr08:67735322..67735390			PreWarmQ	E. blakelyi
		X05776	TGCAGTCTGCCCTTTCCTCTCCGAAGCATCTTTTATTGAACAATAATTTCCGAGATCGGAAGAGCGGTT		95.65		Chr09:5403842..5403893			MinT	E. blakelyi
		X04318	TGCAGGAGTTCTCCAAATTATTTGGCGCCTTCAACATAGCCGATTTTATCCCGTACCTGAGCTGGATCG	Eucgr.J02393	129.35	ferulic acid 5-hydroxylase 1	Chr10:29047792..29047860	AT4G36220.1	encodes ferulate 5-hydroxylase (F5H). Involved in lignin biosynthesis.	MAT	E. blakelyi
								AT5G04330.1	Cytochrome P450 superfamily protein
		X05871	TGCAGTGGCAGTTCTACCAGAACTCGTGCCCCGATGCCGAGAAGTATGTGAGGGACCAGGTCGAGTTCT	Eucgr.A00298	137.3	Peroxidase superfamily protein	Chr01:2187487..2187555	AT5G24070.1	Removal of H2O2, oxidation of toxic reductants, biosynthesis and degradation of lignin, suberization, auxin catabolism, response to environmental stresses such as wounding, pathogen attack and oxidative stress	PreWarmQ	E. tereticornis
				Eucgr.A00043	137.3	Peroxidase superfamily protein	Chr01:2380649..2380717	AT5G24070.1	Removal of H2O2, oxidation of toxic reductants, biosynthesis and degradation of lignin, suberization, auxin catabolism, response to environmental stresses such as wounding, pathogen attack and oxidative stress
		X06496	TGCAGTTGGTCTTGCCCAATGAATGCCCCCCTGGCAAAATTTAAATTGTTTTGGCAAGTTAGGAATTGG	Eucgr.A00295	121.4	Peroxidase superfamily protein	Chr01:2164153..2164217	AT5G24070.1	Removal of H2O2, oxidation of toxic reductants, biosynthesis and degradation of lignin, suberization, auxin catabolism, response to environmental stresses such as wounding, pathogen attack and oxidative stress	MAT	E. tereticornis
		X10130	TGCAGAAACATGATCTGGCCATACCGTTTTGAGAGTTGTGCAAGCGAACGGTGAGGCAAGGAGCCGAGC	Eucgr.B00186	129.3	Cytochrome p450, family 71, subfamily B, polypeptide 11	Chr02:1286984..1287052	AT5G25120.1	Heme cofactor	MAP	E. tereticornis
					129.3		Chr02:1320896..1320964
		X10583	TGCAGCGCCTCGGGCTTGAGGAAGTTGGGCAGCATCTTCCTCATCTTCTTGGCCTCCTCCTTGGAGGAG	Eucgr.C02162	129.3	cytochrome P450, family 716, subfamily A, polypeptide 1	Chr03:40146095..40146163	AT5G36110.1	Encodes a member of the CYP716A subfamily of cytochrome P450 monooxygenases with triterpene oxidizing activity catalyzing C-28 hydroxylation of alpha-amyrin, beta-amyrin, and lupeol, producing uvaol, erythrodiol, and betulin, respectively. Additionally, it shows carboxylation activity for the C-28 position of alpha- and beta-amyrin.	TSN, MaxT, AAI	E. tereticornis
		X11953	TGCAGCCTCGTGTGGACCCCGTACGGGCCTAAGTGGAGGATGCTGCGGAAGGTGTGCGCGCTCAGGTTG	Eucgr.D02013	137.3	cytochrome P450, family 706, subfamily A, polypeptide 6	Chr04:33687414..33687482	AT4G12300.1	member of CYP706A	MAT	E. tereticornis
								AT4G12320.1
								AT4G12330.1
								AT4G12330.1
		X09015	TGCAGGCTGACAAATCGCTCGGCCAGAAGCTTGCTTCCCGCCTCAGCGCACGACCGAGCATGTAAATGC	Eucgr.F01776	137.3	catalase 2	Chr06:23998738..23998806	AT1G20620.1, AT1G20630.1, AT4G35090.1	Encodes a peroxisomal catalase, highly expressed in bolts and leaves. mRNA expression patterns show circadian regulation with mRNA levels being high in the subjective early morning. Loss of function mutations have increased H2O2 levels and increased H2O2 sensitivity. Mutants accumulate more toxic ions yet show decreased sensitivity to Li+. This decreased sensitivity is most likely due to an insen…	PreWarmQ	E. tereticornis
				Eucgr.F01777*
		X11364	TGCAGCTTTGGGCTTTCAAATCAGTTGGATTTTTTTACCTTAGAACAAAGTCAAAGTTCGACATTAGTC	Eucgr.F02067	137.3	cytochrome P450, family 71 subfamily B, polypeptide 7	Chr06:27283927..27283995	AT5G25120.1	heme cofactor	MaxT, PreDM	E. tereticornis
		X05509	TGCAGACCCTTTAACTTAAGTTAGGCCAACAGCCGTATTATGGCATGAATACTACTAGAGATACAAAAG	Eucgr.F01406	137.3	SOUL heme-binding family protein	Chr06:19291402..19291470	AT1G17100.1	SOUL heme-binding family protein	PreWarmQ	E. tereticornis
GO:0055114	oxidation-reduction process (BP)	X05029	TGCAGCAAAGCAACTCTGCTACTCTGTTCGGGATGCCCTCGCCACATGGAGAAGTACCCATGTTGTCGG	Eucgr.A02228	125.4	NAD(P)-binding Rossmann-fold superfamily protein	Chr01:37685285..37685351	AT3G55290.1	NAD(P)-binding Rossmann-fold superfamily protein	AAI	E. blakelyi
		X01457	TGCAGCAGCTGGGCGAGCCAGAGCTCCACCGTGGCCAACCCCATGGCTTTGCCGAGATCGGAAGAGCGG	Eucgr.B00627	99.6	cytochrome P450, family 78, subfamily A, polypeptide 10	Chr02:6543808..6543861	AT1G13710.1	Encodes the cytochrome P450 CYP78A5 monooxygenase. Contributes to the generation of a growth-stimulating signal distinct from the classical phytohormones that prevents proliferation arrest, promoting organ growth. In ovules it is required for megagametogenesis, maternal control of seed size and restricting megaspore mother cell fate to a single cell.	PreWarmQ	E. blakelyi
								AT1G74110.1	member of CYP78A
		X12218	TGCAGACTCTTTTACCGGGAACAGCTTAAATTGCTTTAGTTGCAAGCCAACACAGCCTGATCCGACGAC	Eucgr.C00150	137.3	Ribulose bisphosphate carboxylase (small chain) family protein	Chr03:1122515..1122583	AT5G38410.1	RuBisCO catalyzes two reactions: the carboxylation of D-ribulose 1,5-bisphosphate, the primary event in carbon dioxide fixation, as well as the oxidative fragmentation of the pentose substrate. Both reactions occur simultaneously and in competition at the same active site	TSN	E. blakelyi
		X03074	TGCAGATGTTCTGGTTAGTGGGGTATGTTAGCAGGTCTTTGTTGTTGCTATTTTGGAGCTATTTTCTTG		137.3		Chr09:37998872..37998940			AAI	E. blakelyi
		X06120	TGCAGGATGATAGCCCCAGTCATCGACGAGCTGGCCAAGGAGTATGCCGAGATCGGAAGAGCGGTTCAG	Eucgr.F02754	97.6	Thioredoxin superfamily protein	Chr06:39637202..39637250	AT3G15360.1	Thiol-disulfide oxidoreductase involved in the redox regulation of enzyme of the oxidative pentose phosphate pathway. Under reducing conditions, inhibits the glucose-6-phosphate dehydrogenase.	MinT	E. blakelyi
		X05388	TGCAGCGACCTCTGCGTCTGCGCTCCCCACAATCTACACACCAAAAACAAACCATCAACTTCGAAACGT	Eucgr.H01083	121.4	FUMARASE 2	Chr08:12551970..12552038	AT2G47510.1	Encodes a mitochondrial-localized protein. The FUM1 gene appears to be essential, suggesting that FUM1 may play a crucial role as a fumarase in the tricarboxylic acid cycle.	MAT	E. blakelyi
								AT5G50950.1	Encodes a fumarase enzyme initially shown to be in the mitochondria through proteomic studies but later shown to be present in the cytosol using an RFP fluorescent protein tag. It appears to be important for the accumulation of fumarate from malate in leaves in the light, and helps to promote nitrogen assimilation under high nitrogen conditions. It does not appear to be necessary for lipid metabo…
		X01686	TGCAGCTCCGAGAACAAGGGCTTTGGAACATTCCTCATCCGTGGCTCGACCTATTTGTGCCCAAATCTC		129.3		Chr08:45497089..45497153			PreWarmQ	E. blakelyi
				Eucgr.H03190	129.3	cytokinin oxidase 3	Chr08:45474075..45474143	AT5G56970.1	Catalyzes the oxidation of cytokinins, a family of N6-substituted adenine derivatives that are plant hormones, where the substituent is an isopentenyl group.
		X08351	TGCAGCAGCAAATGCTAGTCATAATATGGGTTTCGATGAAGCAAGTTTAGTTATTAGTAAAGCTGAAGT	Eucgr.A01255	121.4	ribosomal protein L22	Chr01:22578364..22578432	ATCG00810.1	encodes a chloroplast ribosomal protein L22, a constituent of the large subunit of the ribosomal complex	MAT, PreWarmQ, AAI	E. blakelyi
		X06127	TGCAGTTCCATTCGAATACAAGTGCCCTGTAAAGCCCGACGTCCTTCCAAGTGGACACAAAGTCAATCC		137.3		Chr08:67735322..67735390			PreWarmQ	E. blakelyi
		X05776	TGCAGTCTGCCCTTTCCTCTCCGAAGCATCTTTTATTGAACAATAATTTCCGAGATCGGAAGAGCGGTT		95.65		Chr09:5403842..5403893			MinT	E. blakelyi
		X02435	TGCAGGTTATCAGCCGAATGGTGAAGCTCCGATGTCAAGTACGGACAAGGGGGTGACCCCCGAGATCGG	Eucgr.I02783	123.4	12-oxophytodienoate reductase 1	Chr09:38614812..38614873	AT1G76680.2	Encodes a member of an alpha/beta barrel fold family of FMN-containing oxidoreductases. One of the closely related 12-oxophytodienoic acid reductases. This enzyme is not expected to participate in jasmonic acid biosynthesis because during in vitro assays, it shows very little activity with the naturally occurring OPDA isomer. Shows activity towards 2,4,6-trinitrotoluene. Expressed predominately i…	PreWarmQ	E. blakelyi
								AT1G76690.1	Encodes one of the closely related 12-oxophytodienoic acid reductases. This enzyme is not expected to participate in jasmonic acid biosynthesis because during in vitro assays, it shows very little activity with the naturally occurring OPDA isomer. Shows activity towards 2,4,6-trinitrotoluene. Expressed predominately in root. Predicted to be a cytosolic protein.
		X04318	TGCAGGAGTTCTCCAAATTATTTGGCGCCTTCAACATAGCCGATTTTATCCCGTACCTGAGCTGGATCG	Eucgr.J02393	129.35	ferulic acid 5-hydroxylase 1	Chr10:29047792..29047860	AT4G36220.1	encodes ferulate 5-hydroxylase (F5H). Involved in lignin biosynthesis.	MAT	E. blakelyi
								AT5G04330.1	Cytochrome P450 superfamily protein
		X11551	TGCAGGAAGGTCAATGTGATTGGCATATGGTACAAGAACACATGGCCTCTCTGTAAGAACAGAATTGCG		129.3		Chr11:1633460..1633528			PreWarmQ	E. blakelyi
		X02644	TGCAGACGTGGATAACTCTCGCACTTTAACTGTTAGTGAATTTCAAGATGTTGTGGATGATATCCTCAT	Eucgr.K00925	121.4	NAD(P)H dehydrogenase B1	Chr11:11529677..11529745	AT4G28220.1	Alternative NADH-ubiquinone oxidoreductase which catalyzes the oxidation of mitochondrial NADH does not translocate protons across the inner mitochondrial membrane (By similarity). Calcium-dependent NAD(P)H dehydrogenase. Binds calcium ions.	MAT	E. blakelyi
		X06793	TGCAGCATGTATTTATGCTTCTGAGTTCTTAGAGGATGCATTTATATTGCACTTTTCATTCTTGAATAA	Eucgr.K02042	129.3		Chr11:27403835..27403903			MAP, PreWarmQ	E. blakelyi
				Eucgr.K02043		ubiquinol-cytochrome C reductase UQCRX/QCR9-like family protein		AT3G52730.1	ubiquinol-cytochrome C reductase UQCRX/QCR9-like family protein
		X02482	TGCAGGAGCGGGACTACTTCTATCCGAGACTTTCACAGCAGAAAGCACCAATCTTTCAGATGGTGGATA	Eucgr.F03957	137.3	NDH-dependent cyclic electron flow 1	Chr06:50378208..50378276	AT1G15980.1	encodes a novel subunit of the chloroplast NAD(P)H dehydrogenase complex, involved in cyclic electron flow around photosystem I to produce ATP.	AAI	E. blakelyi
		X10124	TGCAGGACGGCGCCGTCTGGGAGAAGGCGGGGGTGAACGTCTCGGTGGTGTACGGGGTGATGCCGCCCG	Eucgr.K01354	137.3	Coproporphyrinogen III oxidase	Chr11:16870192..16870260	AT1G03475.1	Encodes coproporphyrinogen III oxidase, a key enzyme in the biosynthetic pathway of chlorophyll and heme, a tetrapyrrole pathway. Mutants express cytological and molecular markers associated with the defense responses, usually activated by pathogen infection.	MAP, AAI	E. blakelyi
		X00150	TGCAGCAAGCAAGCAAAAGGAAGGAGGACAGGTCTCAAGATGTCATGCGAGGAAAATTCATTGGAAATG	Eucgr.F03957	137.3	NDH-dependent cyclic electron flow 1	Chr06:50379206..50379274	AT1G15980.1	encodes a novel subunit of the chloroplast NAD(P)H dehydrogenase complex, involved in cyclic electron flow around photosystem I to produce ATP.	PreWarmQ	E. tereticornis
		X11913	TGCAGCACCCTGCTGATCCCGCCGCCCCCGCCGAGATCGGAAGAGCGGTTCAGCAGGAATGCCGAGACC	Eucgr.K01354	65.9	Coproporphyrinogen III oxidase	Chr11:16870257..16870289	AT1G03475.1	Encodes coproporphyrinogen III oxidase, a key enzyme in the biosynthetic pathway of chlorophyll and heme, a tetrapyrrole pathway. Mutants express cytological and molecular markers associated with the defense responses, usually activated by pathogen infection.	MaxT, PreDM	E. tereticornis
		X05871	TGCAGTGGCAGTTCTACCAGAACTCGTGCCCCGATGCCGAGAAGTATGTGAGGGACCAGGTCGAGTTCT	Eucgr.A00298	137.3	Peroxidase superfamily protein	Chr01:2187487..2187555	AT5G24070.1	Removal of H2O2, oxidation of toxic reductants, biosynthesis and degradation of lignin, suberization, auxin catabolism, response to environmental stresses such as wounding, pathogen attack and oxidative stress	PreWarmQ	E. tereticornis
				Eucgr.A00043	137.3	Peroxidase superfamily protein	Chr01:2380649..2380717	AT5G24070.1	Removal of H2O2, oxidation of toxic reductants, biosynthesis and degradation of lignin, suberization, auxin catabolism, response to environmental stresses such as wounding, pathogen attack and oxidative stress
		X06496	TGCAGTTGGTCTTGCCCAATGAATGCCCCCCTGGCAAAATTTAAATTGTTTTGGCAAGTTAGGAATTGG	Eucgr.A00295	121.4	Peroxidase superfamily protein	Chr01:2164153..2164217	AT5G24070.1	Removal of H2O2, oxidation of toxic reductants, biosynthesis and degradation of lignin, suberization, auxin catabolism, response to environmental stresses such as wounding, pathogen attack and oxidative stress	MAT	E. tereticornis
		X10130	TGCAGAAACATGATCTGGCCATACCGTTTTGAGAGTTGTGCAAGCGAACGGTGAGGCAAGGAGCCGAGC	Eucgr.B00186	129.3	Cytochrome p450, family 71, subfamily B, polypeptide 11	Chr02:1286984..1287052	AT5G25120.1	Heme cofactor	MAP	E. tereticornis
					129.3		Chr02:1320896..1320964
		X10282	TGCAGTTTTTTGGCGACGTTATCCCTGGTGTTAGGATATCTTGATATCAAATTCACCGGTTTTTTTTTT	Eucgr.B03562	129.3	Ubiquinol-cytochrome C reductase iron-sulfur subunit	Chr02:55520669..55520737	AT5G13430.1	Ubiquinol-cytochrome C reductase iron-sulfur subunit	TSN	E. tereticornis
								AT5G13440.1
		X00086	TGCAGAGATAATTCCTGAACCTCTCGGCCTCGTCCTGATCATCTCATCTTGGAATTTTCCATTTGGTAA	Eucgr.B03683	137.3	aldehyde dehydrogenase 3F1	Chr02:56634111..56634179	AT4G36250.1	Encodes a putative aldehyde dehydrogenase. The gene is not responsive to osmotic stress and is expressed constitutively at a low level in plantlets and root cultures.	AAI	E. tereticornis
		X09702	TGCAGCTTGCATTATCGCTCGAGCGGCGCCAGAAGCCTGAAGGAGATGAGATAACGATGTGTTCTTTTG	Eucgr.B03930	123.4	copper/zinc superoxide dismutase 2	Chr02:58493011..58493076	AT2G28190.1	Encodes a chloroplastic copper/zinc superoxide dismutase CSD2 that can detoxify superoxide radicals. Its expression is affected by miR398-directed mRNA cleavage. Activation depends totally on CCS. Overexpression of a miR398-resistant form of CSD2 leads to more dramatic improvements in stress (hight light, Cu2+ and methyl viologen) tolerance than overexpression of wild-type CSD2. The mRNA is cell-…	MaxT	E. tereticornis
		X10583	TGCAGCGCCTCGGGCTTGAGGAAGTTGGGCAGCATCTTCCTCATCTTCTTGGCCTCCTCCTTGGAGGAG	Eucgr.C02162	129.3	cytochrome P450, family 716, subfamily A, polypeptide 1	Chr03:40146095..40146163	AT5G36110.1	Encodes a member of the CYP716A subfamily of cytochrome P450 monooxygenases with triterpene oxidizing activity catalyzing C-28 hydroxylation of alpha-amyrin, beta-amyrin, and lupeol, producing uvaol, erythrodiol, and betulin, respectively. Additionally, it shows carboxylation activity for the C-28 position of alpha- and beta-amyrin.	TSN, MaxT, AAI	E. tereticornis
		X09447	TGCAGCATTCAACCATAACTGGGTTCCAGGAAGTCATGCATAAAGAGAGAAAACGAAACGGTAGTTTTG	Eucgr.C00087	137.3	choline monooxygenase, putative (CMO-like)	Chr03:481822..481890	AT4G29890.1	choline monooxygenase, putative (CMO-like)	MAP	E. tereticornis
		X01577	TGCAGATGTAGATAACAGGTGATCCAGCTCACCGAGATCGGAAGAGCGGTTCAGCAGGAATGCCGAGAC	Eucgr.C00820	67.9	oxophytodienoate-reductase 3	Chr03:13683549..13683582	AT2G06050.2	Encodes a 12-oxophytodienoate reductase that is required for jasmonate biosynthesis. Mutants are male sterile and defective in pollen dehiscence. Shows activity towards 2,4,6-trinitrotoluene. CFA-Ile, CFA-Leu, CFA-Val, CFA-Met and CFA-Ala can restore the fertility of opr3 plants by inducing filament elongation and anther dehiscence.	TSN, MinT, MAP, PreWarmQ, AAI	E. tereticornis
		X09727	TGCAGCTACCTCCAGAGCCTTCTACGGCCTTCCGTCATCAAGTGGGTCTCCCGCGCATTCGCTCCGATT	Eucgr.D02612	121.4	FAD/NAD(P)-binding oxidoreductase family protein	Chr04:40036858..40036926	AT5G49555.1	FAD/NAD(P)-binding oxidoreductase family protein	TSN	E. tereticornis
		X11953	TGCAGCCTCGTGTGGACCCCGTACGGGCCTAAGTGGAGGATGCTGCGGAAGGTGTGCGCGCTCAGGTTG	Eucgr.D02013	137.3	cytochrome P450, family 706, subfamily A, polypeptide 6	Chr04:33687414..33687482	AT4G12300.1	member of CYP706A	MAT	E. tereticornis
								AT4G12320.1
								AT4G12330.1
								AT4G12330.1
		X05780	TGCAGATTGTGCTCGTCCGTGTCATCCATCTTGTAACTAATAGAGGTCGATGATGCGATCGTCCCTGAC	Eucgr.D02566	137.3	Long-chain fatty alcohol dehydrogenase family protein	Chr04:39601664..39601732	AT4G19380.1	Long-chain fatty alcohol dehydrogenase family protein	MaxT, PreDM	E. tereticornis
		X05089	TGCAGGAGGTGGGCCGCGAGTTCTTCAGGCTCCCGCAGGAGGAGAAGGAGAAGTACGCGAACGATCCGT	Eucgr.F03761	129.3	flavonol synthase 1	Chr06:48286992..48287060	AT5G08640.2	Catalyzes the formation of flavonols from dihydroflavonols. It can act on dihydrokaempferol to produce kaempferol, on dihydroquercetin to produce quercitin and on dihydromyricetin to produce myricetin.	TSN, MinT	E. tereticornis
		X00661	TGCAGTTTGCTCGATCTTACCTGCCATGGCGAAACTGGGCTGTTCCTGTCACCCTTCTCAAGCCCCAGA	Eucgr.E02420	129.3	Aldolase-type TIM barrel family protein	Chr05:34277142..34277210	AT3G14415.2	Encodes a glycolate oxidase that modulates reactive oxygen species-mediated signal transduction during nonhost resistance. The mRNA is cell-to-cell mobile.	MAP, PreWarmQ, AAI	E. tereticornis
								AT3G14420.1
								AT4G18360.1
		X01323	TGCAGCTGCGTCTGGTACGCGGCGATCGGCGAAGTGTAGGCCAGCATGGTCCCGTTGGAGTGCTGGTAC	Eucgr.E03916	121.4	Auxin-responsive family protein	Chr05:72360447..72360515	AT5G47530.1	Auxin-responsive family protein	PreDM	E. tereticornis
		X08508	TGCAGAAAACACACCCATTGTGTACCGTAAAGTGCCAGACATTTAGTTGAAGCATAGCAGCCAAAACTT	Eucgr.F00226	111.5	Thioredoxin superfamily protein	Chr06:2267716..2267783	AT1G07700.3	Thioredoxin superfamily protein	MaxT	E. tereticornis
		X09015	TGCAGGCTGACAAATCGCTCGGCCAGAAGCTTGCTTCCCGCCTCAGCGCACGACCGAGCATGTAAATGC	Eucgr.F01776	137.3	catalase 2	Chr06:23998738..23998806	AT1G20620.1, AT1G20630.1, AT4G35090.1	Encodes a peroxisomal catalase, highly expressed in bolts and leaves. mRNA expression patterns show circadian regulation with mRNA levels being high in the subjective early morning. Loss of function mutations have increased H2O2 levels and increased H2O2 sensitivity. Mutants accumulate more toxic ions yet show decreased sensitivity to Li+. This decreased sensitivity is most likely due to an insen…	PreWarmQ	E. tereticornis
				Eucgr.F01777*
		X11364	TGCAGCTTTGGGCTTTCAAATCAGTTGGATTTTTTTACCTTAGAACAAAGTCAAAGTTCGACATTAGTC	Eucgr.F02067	137.3	cytochrome P450, family 71 subfamily B, polypeptide 7	Chr06:27283927..27283995	AT5G25120.1	heme cofactor	MaxT, PreDM	E. tereticornis
		X07164	TGCAGTCTGAAAAACCTCAACGTTCAGGGCAGCCGAGATCGGAAGAGCGGTTCAGCAGGAATGCCGAGA	Eucgr.F04028	69.9	Ergosterol biosynthesis ERG4/ERG24 family	Chr06:50914120..50914154	AT1G50430.1	Mutants are defective in Brassinosteroid biosynthesis (delta7-sterol-C7 reduction step) and have a dwarf phenotype.	MinT, MAP, PreWarmQ	E. tereticornis
				Eucgr.F04029*				AT1G16810.1	7-dehydrocholesterol reductase-like protein
		X07527	TGCAGTCAGATGGAAGAAGAGGCCACTTGTTATAGTCCTTCAATGAGCAGGGAAGGTAATGGAGGAAAT	Eucgr.G03066	137.3	2-oxoglutarate (2OG) and Fe(II)-dependent oxygenase superfamily protein	Chr07:51827795..51827863	AT5G05600.1	Encodes a protein with similarity to flavonol synthases that is involved in the detoxifcation polycyclic aromatic hydrocarbons.One of 4 paralogs encoding a 2-oxoglutarate/Fe(II)-dependent oxygenases that hydroxylates JA to 12-OH-JA.	MaxT, MinT	E. tereticornis
		X05622	TGCAGATACTGGGCAAGTACCAAGAGAAGCCCCCCCTCCCTTTCATTCCGGGCTCCGATTACGCGGGCG	Eucgr.G03169	137.3	GroES-like zinc-binding alcohol dehydrogenase family protein	Chr07:52697409..52697477	AT3G56460.1	GroES-like zinc-binding alcohol dehydrogenase family protein	PreDM	E. tereticornis
				Eucgr.G03170*		alpha/beta-Hydrolases superfamily protein		AT3G10840.1	alpha/beta-Hydrolases superfamily protein
		X04844	TGCAGCCCGACAACAAGTGGAAATCGGCGTACATCATCTTGATATCGGTACTGGGCGGAGTGGCCGTGG	Eucgr.H00737	129.3	Auxin-responsive family protein	Chr08:9828400..9828468	AT3G25290.1	Auxin-responsive family protein	MAT	E. tereticornis
		X10956	TGCAGGATGTCGAGGCCTTTGAACACATTGAGGATGCCCAGGATGAGGATGGTGTACCCGAGGCTGTGG	Eucgr.H00737	121.4	Auxin-responsive family protein	Chr08:9828465..9828533	AT3G25290.1	Auxin-responsive family protein	MinT	E. tereticornis
		X06853	TGCAGCATCACAAGCGTGATTACTCACTTCCTTCCGGCCAAAAGCCTCCAGGTACGCCTTTCTGCACCG	Eucgr.H03413	129.3	acireductone dioxygenase 3	Chr08:46579043..46579111	AT2G26400.1	Encodes a protein predicted to belong to the acireductone dioxygenase (ARD/ARD�) family.	MAP	E. tereticornis
		X01150	TGCAGAGATCTGATAAAGACCTGTTTGGTTGTGGAACCCCCTGGACTCGGAGACCAACTGTGTTAATCA	Eucgr.H04903	121.4	cinnamyl alcohol dehydrogenase 9	Chr08:68314570..68314637	AT4G39330.1	cinnamyl alcohol dehydrogenase 9	MaxT, PreDM	E. tereticornis
		X04641	TGCAGGTTGGAGATCTTGGAACGTTCAGGACTCCACCTTGGTTCCATCGTGATGTACTGCTTGGCGTTT	Eucgr.I01141	137.3	ferric reduction oxidase 6	Chr09:22477735..22477803	AT5G49730.1	Encodes a plasma membrane-located ferric chelate reductase. Its mRNA is expressed in green aerial tissues (shoot, flower and cotyledon) in a light- and cell differentiation-specific manner.	AAI	E. tereticornis
								AT5G49740.1	Encodes a chloroplast ferric chelate reductase. Shows differential splicing and has three different mRNA products. Expressed in the shoot, flower and cotyledon.
				Eucgr.I01142	137.3	ferric reduction oxidase 7	Chr09:22501076..22501144	AT5G49730.1, AT5G49740.1	See two lines above.
		X10666	TGCAGATGTGCAAATGCTCTTGACGAATTGGGTGTCCTATTGCAGCGATGTGGCTACGTTTCTCGGAGC	Eucgr.J00162	113.5	arogenate dehydrogenase	Chr10:1760102..1760169	AT5G34930.1	Involved in the biosynthesis of tyrosine. Has no prephenate dehydrogenase activity.	MaxT, PreDM, AAI	E. tereticornis
		X04561	TGCAGTGCTATCTACCGGCCGAAACGCCAAGCGGGCTGAAGAGACTGAGAGAGGAGGAGCTGGCGATCC	Eucgr.J00824	137.3	lipoxygenase 2	Chr10:8786475..8786543	AT1G17420.1	LOX3 encode a Lipoxygenase. Lipoxygenases (LOXs) catalyze the oxygenation of fatty acids.	TSN, AAI	E. tereticornis
								AT1G55020.1	lipoxygenase, a defense gene conferring resistance Xanthomonas campestris The mRNA is cell-to-cell mobile.
								AT1G67560.1	PLAT/LH2 domain-containing lipoxygenase family protein
								AT1G72520.1	PLAT/LH2 domain-containing lipoxygenase family protein
								AT3G22400.1	Encodes lipoxygenase5 (LOX5). LOX5 activity in roots facilitates green peach aphid colonization of Arabidopsis foliage by promoting green peach aphid feeding from sieve element and water consumption from xylem.
								AT3G45140.1	Chloroplast lipoxygenase required for wound-induced jasmonic acid accumulation in Arabidopsis.Mutants are resistant to Staphylococcus aureus and accumulate salicylic acid upon infection. The mRNA is cell-to-cell mobile.
		X10309	TGCAGGGTTTGATCATGCACGACAGCCAAAAAGAATATCTTCCATGGTGCAATCGATTTTGTTCTTTGG		129.3		Chr10:26617585..26617653			MaxT, PreDM	E. tereticornis
		X00262	TGCAGAATCTTCATTGCCGAAGAAGCTACACAGGTAAAAGGATTCACCTGCGCATAATATCTTTACCCT	Eucgr.K01489	113.5	NAD(P)-binding Rossmann-fold superfamily protein	Chr11:18267913..18267981	AT3G03980.1	Aldehyde reductase that catalyzes the reduction of the aldehyde carbonyl groups on saturated and alpha,beta-unsaturated aldehydes with more than 5 carbons.	TSN, MinT, PreWarmQ	E. tereticornis
		X08226	TGCAGCTTTTTAGTTGAGAAGTTGCTGACTCCAATTGCACGAGCCTGACCTGATGCATACAACCCTTCC	Eucgr.K03050	137.3	NAD(P)-linked oxidoreductase superfamily protein	Chr11:38013445..38013513	AT2G37770.2	Oxidoreductase acting on a broad range of substrates: reduces ketosteroids, aromatic aldehydes, ketones, sugars and other aliphatic aldehydes, and oxidizes hydroxysteroids (PubMed:19616008). Aldehyde reductase that catalyzes the reduction of the aldehyde carbonyl groups on saturated and alpha,beta-unsaturated aldehydes (PubMed:21169366). No activity on alpha,beta-unsaturated ketones (PubMed:21169…	TSN, MinT, PreWarmQ	E. tereticornis
				Eucgr.K03059	137.3		Chr11:38186373..38186441
		X01517	TGCAGGATACACTGAAAACAACATTCCAGGCTTCAGAAACTTGAGTCTGATTAGTGGTAAGGCAATGCA	Eucgr.K03102	129.3	receptor lectin kinase	Chr11:38966245..38966309	AT1G70110.1	Concanavalin A-like lectin protein kinase family protein	MAT, TSN, MinT, MAP, PreWarmQ, AAI	E. tereticornis
								AT2G37710.1	Induced in response to Salicylic acid. The mRNA is cell-to-cell mobile.
								AT3G45430.1	Extracellular ATP transmembrane receptor involved in innate immunity.
								AT3G53810.1	Concanavalin A-like lectin protein kinase family protein
								AT3G55550.1
								AT4G02410.1
								AT4G02420.1
								AT4G29050.1
								AT5G59260.1
								AT5G60280.1	Plasma membrane localized receptor kinase. Binds NAD+ and induces expression of disease resistance genes.
GO:0034754	cellular hormone metabolic process	X03292	TGCAGAATTTATATCCACAAAAGGTGAACAACACTGACACGCAAAAGGGGATAAACGATCAACCATATT	Eucgr.C00668	121.4	Putative lysine decarboxylase family protein	Chr03:12019915..12019983	AT5G11950.1	Encodes a protein of unknown function. It has been crystallized and shown to be structurally almost identical to the protein encoded by At2G37210.	PreDM	E. blakelyi
		X01686	TGCAGCTCCGAGAACAAGGGCTTTGGAACATTCCTCATCCGTGGCTCGACCTATTTGTGCCCAAATCTC	Eucgr.H03190	129.3	cytokinin oxidase 3	Chr08:45474075..45474143	AT5G56970.1	Catalyzes the oxidation of cytokinins, a family of N6-substituted adenine derivatives that are plant hormones, where the substituent is an isopentenyl group.	PreWarmQ	E. blakelyi
GO:0019756	cyanogenic glycoside biosynthetic process	X05776	TGCAGTCTGCCCTTTCCTCTCCGAAGCATCTTTTATTGAACAATAATTTCCGAGATCGGAAGAGCGGTT		95.6		Chr09:5403842..5403893			MinT	E. blakelyi
GO:0044550	secondary metabolite biosynthetic process	X00971	TGCAGAAGACTTCCTTGCCTCCATGAAAGGTACTCGCCTAATTAACTAATTTGTTAGATGACATCTATT	Eucgr.E01252	113.5	pinoresinol reductase 1	Chr05:12491779..12491847	AT1G32100.1	Reductase involved in lignan biosynthesis. Unlike conventional pinoresinol reductases that can reduce both pinoresinol and lariciresinol, PRR1 shows a strict substrate preference toward pinoresinol. Active on both (+) and (-)-pinoresinol. Abstracts the 4R-hydride from the NADPH cofactor during catalysis.	MAP	E. blakelyi
		X06928	TGCAGTTGTGGTTGACCGACGTAATGATTATGTTTTTGGTTTTTTGAATTCGCTTTTACCGAGATCGGA	Eucgr.H02306	105.6	APS kinase	Chr08:29477698..29477758	AT2G14750.1	Encodes adenosine-5'-phosphosulfate kinase. Provides activated sulfate for sulfation of secondary metabolites, including the glucosinolates. Essential for pollen viability. The mRNA is cell-to-cell mobile.	TSN, MaxT	E. blakelyi
		X05776	TGCAGTCTGCCCTTTCCTCTCCGAAGCATCTTTTATTGAACAATAATTTCCGAGATCGGAAGAGCGGTT		95.6		Chr09:5403842..5403893			MinT	E. blakelyi
		X04318	TGCAGGAGTTCTCCAAATTATTTGGCGCCTTCAACATAGCCGATTTTATCCCGTACCTGAGCTGGATCG	Eucgr.J02393	129.3	ferulic acid 5-hydroxylase 1	Chr10:29047792..29047860	AT4G36220.1	encodes ferulate 5-hydroxylase (F5H). Involved in lignin biosynthesis.	MAT	E. blakelyi
								AT5G04330.1	Cytochrome P450 superfamily protein
GO:1990069	stomatal opening	X05298	TGCAGAGGACGTCCATACCAGCCATCTCTTCGATGGCAGTCATCCTCTTAGTAATCGCACCTTGCTGAG	Eucgr.C00140	129.3	H(+)-ATPase 2	Chr03:1022389..1022457	AT1G17260.1	Belongs to H+-APTase gene family, involved in proanthocyanidin biosynthesis, disturbs the vacuolar biogenesis and acidification process. The acidification of the vacuole provides energy for import of proanthocyanidins into the vacuole. TT13/AHA10 energizes TT12, the MATE transporter for import of proanthocyanidins into the vacuole.	PreWarmQ	E. blakelyi
								AT1G80660.1	H[+]-ATPase 9
								AT2G07560.1	H[+]-ATPase 6
								AT2G18960.1	Encodes a plasma membrane proton ATPase. Mutants have a reduced ability to close their stomata in response to drought and are affected in stomatal but not seed responsiveness to ABA. The mRNA is cell-to-cell mobile.
								AT2G24520.1	plasma membrane H+-ATPase
								AT3G42640.1	H[+]-ATPase 8
								AT3G47950.1	mutant has Slight reduction in root and shoot growth; Exaggerated defects in salt stress; Plasma Membrane H+ ATPase
								AT3G60330.1	H[+]-ATPase 7
								AT4G11730.1	Cation transporter/ E1-E2 ATPase family protein
								AT4G30190.2	Belongs to the P-type ATPase superfamily of cation-transporting ATPases, pumps protons out of the cell, generating a proton gradient that drives the active transport of nutrients by proton symport. has two autoinhibitory regions within the C-terminal domain. Its plasma membrane localization is light-dependent.
								AT5G57350.1	member of Plasma membrane H+-ATPase family
								AT5G62670.1	H[+]-ATPase 11
		X05943	TGCAGAAAGTGAACAGTTTGATGAGTCTCCTAGGAGGAGGAGATCGGAGAGGTGTGGAAATAGCCAATA	Eucgr.H03147	115.5	Protein kinase superfamily protein	Chr08:44817494..44817565	AT4G14480.1	Encodes a putative Ser/Thr protein kinase, BLUS1 (BLUE LIGHT SIGNALING1). BLUS1 functions as a phototropin substrate and primary regulator of stomatal control to enhance photosynthetic CO2 assimilation under natural light conditions.	MAT	E. blakelyi
GO:0006979	response to oxidative stress	X05871	TGCAGTGGCAGTTCTACCAGAACTCGTGCCCCGATGCCGAGAAGTATGTGAGGGACCAGGTCGAGTTCT	Eucgr.A00298	137.3	Peroxidase superfamily protein	Chr01:2187487..2187555	AT5G24070.1	Removal of H2O2, oxidation of toxic reductants, biosynthesis and degradation of lignin, suberization, auxin catabolism, response to environmental stresses such as wounding, pathogen attack and oxidative stress	PreWarmQ	E. tereticornis
				Eucgr.A00043	137.3	Peroxidase superfamily protein	Chr01:2380649..2380717	AT5G24070.1	Removal of H2O2, oxidation of toxic reductants, biosynthesis and degradation of lignin, suberization, auxin catabolism, response to environmental stresses such as wounding, pathogen attack and oxidative stress
		X06496	TGCAGTTGGTCTTGCCCAATGAATGCCCCCCTGGCAAAATTTAAATTGTTTTGGCAAGTTAGGAATTGG	Eucgr.A00295	121.4	Peroxidase superfamily protein	Chr01:2164153..2164217	AT5G24070.1	Removal of H2O2, oxidation of toxic reductants, biosynthesis and degradation of lignin, suberization, auxin catabolism, response to environmental stresses such as wounding, pathogen attack and oxidative stress	MAT	E. tereticornis
		X09702	TGCAGCTTGCATTATCGCTCGAGCGGCGCCAGAAGCCTGAAGGAGATGAGATAACGATGTGTTCTTTTG	Eucgr.B03930	123.4	copper/zinc superoxide dismutase 2	Chr02:58493011..58493076	AT2G28190.1	Encodes a chloroplastic copper/zinc superoxide dismutase CSD2 that can detoxify superoxide radicals. Its expression is affected by miR398-directed mRNA cleavage. Activation depends totally on CCS. Overexpression of a miR398-resistant form of CSD2 leads to more dramatic improvements in stress (hight light, Cu2+ and methyl viologen) tolerance than overexpression of wild-type CSD2. The mRNA is cell-…	MaxT	E. tereticornis
		X01577	TGCAGATGTAGATAACAGGTGATCCAGCTCACCGAGATCGGAAGAGCGGTTCAGCAGGAATGCCGAGAC	Eucgr.C00820	67.9	oxophytodienoate-reductase 3	Chr03:13683549..13683582	AT2G06050.2	Encodes a 12-oxophytodienoate reductase that is required for jasmonate biosynthesis. Mutants are male sterile and defective in pollen dehiscence. Shows activity towards 2,4,6-trinitrotoluene. CFA-Ile, CFA-Leu, CFA-Val, CFA-Met and CFA-Ala can restore the fertility of opr3 plants by inducing filament elongation and anther dehiscence.	TSN, MinT, MAP, PreWarmQ, AAI	E. tereticornis
		X09015	TGCAGGCTGACAAATCGCTCGGCCAGAAGCTTGCTTCCCGCCTCAGCGCACGACCGAGCATGTAAATGC	Eucgr.F01776	137.3	catalase 2	Chr06:23998738..23998806	AT1G20620.1, AT1G20630.1, AT4G35090.1	Encodes a peroxisomal catalase, highly expressed in bolts and leaves. mRNA expression patterns show circadian regulation with mRNA levels being high in the subjective early morning. Loss of function mutations have increased H2O2 levels and increased H2O2 sensitivity. Mutants accumulate more toxic ions yet show decreased sensitivity to Li+. This decreased sensitivity is most likely due to an insen…	PreWarmQ	E. tereticornis
				Eucgr.F01777*
		X11514	TGCAGCAGCAGCCATGAACTGATAACTTTGCCTGTTGGCTTCAGGGAGGCTCTGGAGAATGGCATGATT	Eucgr.H03537	129.3	Time for coffee	Chr08:48833828..48833896	AT3G22380.2	Encodes a nucleus-acting plant-specific clock regulator working close to the central oscillator and affecting the circadian gating of light responses. Circadian gating is the alteration of circadian phase according to the photoperiod of the entraining day/light cycle and the rhythmic antagonism of light responses in the early subjective night. TIC differentially regulates CCA1 and PRR9 from LHY, …	AAI	E. tereticornis
GO:0072593	reactive oxygen species metabolic process	X05871	TGCAGTGGCAGTTCTACCAGAACTCGTGCCCCGATGCCGAGAAGTATGTGAGGGACCAGGTCGAGTTCT	Eucgr.A00298	137.3	Peroxidase superfamily protein	Chr01:2187487..2187555	AT5G24070.1	Removal of H2O2, oxidation of toxic reductants, biosynthesis and degradation of lignin, suberization, auxin catabolism, response to environmental stresses such as wounding, pathogen attack and oxidative stress	PreWarmQ	E. tereticornis
				Eucgr.A00043	137.3	Peroxidase superfamily protein	Chr01:2380649..2380717	AT5G24070.1	Removal of H2O2, oxidation of toxic reductants, biosynthesis and degradation of lignin, suberization, auxin catabolism, response to environmental stresses such as wounding, pathogen attack and oxidative stress
		X06496	TGCAGTTGGTCTTGCCCAATGAATGCCCCCCTGGCAAAATTTAAATTGTTTTGGCAAGTTAGGAATTGG	Eucgr.A00295	121.4	Peroxidase superfamily protein	Chr01:2164153..2164217	AT5G24070.1	Removal of H2O2, oxidation of toxic reductants, biosynthesis and degradation of lignin, suberization, auxin catabolism, response to environmental stresses such as wounding, pathogen attack and oxidative stress	MAT	E. tereticornis
		X09015	TGCAGGCTGACAAATCGCTCGGCCAGAAGCTTGCTTCCCGCCTCAGCGCACGACCGAGCATGTAAATGC	Eucgr.F01776	137.3	catalase 2	Chr06:23998738..23998806	AT1G20620.1, AT1G20630.1, AT4G35090.1	Encodes a peroxisomal catalase, highly expressed in bolts and leaves. mRNA expression patterns show circadian regulation with mRNA levels being high in the subjective early morning. Loss of function mutations have increased H2O2 levels and increased H2O2 sensitivity. Mutants accumulate more toxic ions yet show decreased sensitivity to Li+. This decreased sensitivity is most likely due to an insen…	PreWarmQ	E. tereticornis
				Eucgr.F01777*
GO:0009695	jasmonic acid biosynthetic process	X01577	TGCAGATGTAGATAACAGGTGATCCAGCTCACCGAGATCGGAAGAGCGGTTCAGCAGGAATGCCGAGAC	Eucgr.C00820	67.9	oxophytodienoate-reductase 3	Chr03:13683549..13683582	AT2G06050.2	Encodes a 12-oxophytodienoate reductase that is required for jasmonate biosynthesis. Mutants are male sterile and defective in pollen dehiscence. Shows activity towards 2,4,6-trinitrotoluene. CFA-Ile, CFA-Leu, CFA-Val, CFA-Met and CFA-Ala can restore the fertility of opr3 plants by inducing filament elongation and anther dehiscence.	TSN, MinT, MAP, PreWarmQ, AAI	E. tereticornis
		X04561	TGCAGTGCTATCTACCGGCCGAAACGCCAAGCGGGCTGAAGAGACTGAGAGAGGAGGAGCTGGCGATCC	Eucgr.J00824	137.3	lipoxygenase 2	Chr10:8786475..8786543	AT1G17420.1	LOX3 encode a Lipoxygenase. Lipoxygenases (LOXs) catalyze the oxygenation of fatty acids.	TSN, AAI	E. tereticornis
								AT1G55020.1	lipoxygenase, a defense gene conferring resistance Xanthomonas campestris The mRNA is cell-to-cell mobile.
								AT1G67560.1	PLAT/LH2 domain-containing lipoxygenase family protein
								AT1G72520.1
								AT3G22400.1	Encodes lipoxygenase5 (LOX5). LOX5 activity in roots facilitates green peach aphid colonization of Arabidopsis foliage by promoting green peach aphid feeding from sieve element and water consumption from xylem.
								AT3G45140.1	Chloroplast lipoxygenase required for wound-induced jasmonic acid accumulation in Arabidopsis.Mutants are resistant to Staphylococcus aureus and accumulate salicylic acid upon infection. The mRNA is cell-to-cell mobile.
		X07126	TGCAGAGTATTTGGCACACCACAGAGGTTTCTGTGCAGGGGCGAAGAGTTAGTGCAGTAACCTTGGCAA	Eucgr.K01030	129.3	two-pore channel 1	Chr11:13208121..13208189	AT4G03560.1	Encodes a depolarization-activated Ca(2+) channel. Anti-sense experiments with this gene as well as Sucrose-H(+) symporters and complementation of yeast sucrose uptake mutant cch1 suggest that this protein mediates a voltage-activated Ca(2+ )influx. Mutants lack detectable SV channel activity suggesting TPC1 is essential component of the SV channel. Patch clamp analysis of loss of function mutati…	TSN	E. tereticornis
				Eucgr.K01031	129.3		Chr11:13232109..13232177
GO:0009856	pollination	X01864	TGCAGCTGGAGAGAGAACAAACCTGTCGAAGGATCCTCGGCGTTCTTCCATGATGTCAAGACCTGACTC	Eucgr.E00508	123.4	S-locus lectin protein kinase family protein	Chr05:4773081..4773146	AT2G19130.1	S-locus lectin protein kinase family protein	TSN, MinT, MAP, PreWarmQ	E. tereticornis
		X01321	TGCAGAAAGTCTCAGAAGCACGGTATGCGAATGAACCTTATCAAATATCTGACCTAAAGATGGATGAAC	Eucgr.A02248	137.3	phosphatidyl inositol monophosphate 5 kinase 4	Chr01:37861644..37861712	AT1G21980.1	Type I phosphatidylinositol-4-phosphate 5-kinase. Preferentially phosphorylates PtdIns4P. Induced by water stress and abscisic acid in Arabidopsis thaliana. Expressed in procambial cells of leaves, flowers and roots. A N-terminal Membrane Occupation and Recognition Nexus (MORN)affects enzyme activity and distribution.	MAP, PreWarmQ	E. tereticornis
								AT1G77740.1	Encodes PIP5K2, a phosphatidylinositol-4-phosphate 5-kinase (PtdIns(4)P 5-kinase 2; or PIP5K2 that is involved in regulating lateral root formation and root gravity response. The mRNA is cell-to-cell mobile.
								AT2G26420.1	Encodes a phosphatidylinositol-4-phosphate 5-kinase. Exclusively expressed in roots. Essential for root hair growth.
								AT2G41210.1	Encodes a protein with phosphatidylinositol-4-phosphate 5-kinase activity that plays a role in pollen tip growth. The enzyme localizes to the apical plasma membrane and adjacent cytosolic region of pollen tubes. Overexpression of this gene leads to increased deposition of pectin in the cell wall at the tip of the pollen tube and causes altered pollen tube morphology.
								AT3G07960.1	Encodes phosphatidylinositol-4-phosphate 5-kinase 6 (PIP5K6). Regulates clathrin-dependent endocytosis in pollen tubes.
								AT3G09920.1	Phosphatidylinositol 4-phosphate 5-kinase (PIP5K) family member. Family members are key enzymes in the process of phosphatidylinositol signaling pathway and have essential functions in growth, development, and biotic and abiotic stresses responses in plants
								AT3G56960.1	Encodes a protein with phosphatidylinositol-4-phosphate 5-kinase activity that plays a role in pollen tip growth. The enzyme localizes to the apical plasma membrane and adjacent cytosolic region of pollen tubes. Overexpression of this gene leads to increased deposition of pectin in the cell wall at the tip of the pollen tube and causes altered pollen tube morphology.
		X08376	TGCAGGATCAAGGGATCCATATGAGGACGGGTAAAAGTGGAGCCTGACCCAGTAGCGGTTACCGAGATC	Eucgr.H04319	119.4	Malectin/receptor-like protein kinase family protein	Chr08:58855910..58855969	AT1G30570.1	Encodes HERCULES2 (HERK2), a receptor kinase regulated by Brassinosteroids and required for cell elongation during vegetative growth.	MAT	E. tereticornis
								AT2G21480.1	BUSP2 plays a smaller role than BUSP1 in pollen tube growth. bups1/2 double mutants have reduced feritlity due to premature rupture of pollen tubes before they reach the ovule but single busp2 mutants are fertile. BUSP2 interacts with RALF4/19 peptide ligands and ANX1/2 receptors. BUPS/ANX signaling may regulate and promote pollen tube growth.
								AT3G04690.1	Receptor-like kinase required for maintenance of pollen tube growth. Display polar localization at the plasma membrane of the pollen tube tip.
								AT3G46290.1	Encodes HERCULES1 (HERK1), a receptor kinase regulated by Brassinosteroids and required for cell elongation during vegetative growth.
								AT3G51550.1	Encodes a synergid-expressed, plasma-membrane localized receptor-like kinase that accumulates asymetrically in the synergid membrnane at the filiform apparatus and mediates male-female gametophyte interactions during pollen tube reception. Also involved in powdery mildew infection. Mutants show faster root elongation under dim light, the protein is required for intracellular accumulation of AHA2 …
								AT4G39110.1	bups1 and bups1/2 double mutants have reduced feritlity due to premature rupture of pollen tubes before they reach the ovule. BUSP1 interacts with RALF4/19 peptide ligands and ANX1/2 receptors. BUPS/ANX signaling may regulate and promote pollen tube growth.
								AT5G28680.1	Receptor-like kinase required for maintenance of pollen tube growth. Display polar localization at the plasma membrane of the pollen tube tip.
								AT5G54380.1	Encodes THESEUS1 (THE1), a receptor kinase regulated by Brassinosteroids and required for cell elongation during vegetative growth.
								AT5G59700.1	Protein kinase superfamily protein
		X01521	TGCAGAAACTACAACCCCACGTTGCCTAAACTCTACATTCAAGAGCTAGGAGTATCAACCAGCTTATTA	Eucgr.I01521	137.3	Patched family protein	Chr09:25311941..25312009	AT1G42470.1	Patched family protein	TSN	E. tereticornis
								AT4G38350.2
		X06080	TGCAGAAGGCCACCGGCATCGTGTGCGCCATCAACGGCAACTTCTCCGAGATCGGAAGAGCGGTTCAGC	Eucgr.J01165	95.6	Cleavage and polyadenylation specificity factor (CPSF) A subunit protein	Chr10:12761147..12761194	AT3G55200.1	Encodes a spliceosomal protein that is required for proper reproduction. RNAi lines display low pollen viability,caused by a defect in the transition from microspore to bicellular stage during pollen development.	MaxT, PreDM	E. tereticornis
								AT3G55220.1
